# High-quality genome assembly for the genetically improved Abbassa Nile tilapia enables the reconstruction of X and Y haplotypes

**DOI:** 10.1101/2025.02.28.640774

**Authors:** GJ. Etherington, A. Ciezarek, T. Mehta, T. Barker, A. Durrant, F. Fraser, S. Henderson, N. Irish, GG. Kaithakottil, V. Knitlhoffer, S. Ali, T. Trong, C. Watkins, D. Swarbreck, K. Gharbi, JAH. Benzie, W. Haerty

## Abstract

The success of the Nile tilapia (*Oreochromis niloticus*) as an aquaculture species is partly the result of continuous selective breeding leading to high performing strains. These elite strains have been derived from breeding populations of diverse origins and crosses with other *Oreochromis* species. Owing to the complex and unique evolutionary histories of each strain, existing reference genomes of wild populations are unsuitable to implement genomic selection for beneficial traits such as growth or environmental resilience in aquaculture programmes. Here we generated a high-quality genome assembly and annotation of the WorldFish Genetically Improved Abbassa Nile tilapia (GIANT) elite strain using a combination of PacBio HiFi, and Omni-C Illumina sequencing. As a male Abbassa Nile tilapia was used for the generation of the genome assembly, we reconstructed both X and Y haplotypes, identifying both *amhY* and *amhΔy on* LG23 indicating that Abbassa likely shares the same sex determination system as GIFT, and thereby differs from the existing reference genome, whose sex determination loci are located on LG1.
