## supplementary table 2 for "High-quality genome assembly for the genetically improved Abbassa Nile tilapia enables the reconstruction of X and Y haplotypes"

### Sheet: Sheet1
Supplementary table 2: Comparison of repeat content of LG3 in GIFT, UMD, and the corresponding scaffolds in Abbassa
Feature	Abbassa	GIFT	UMD
Sequences	13	1	1
Length	128507743	116768041	87567345
GC level (%)	41.07	40.9	40.83
N. bases masked	3303455	2994353	2138344
% bases masked	2.57	2.56	2.44
Retroelements: SINES	1304	1202	957
Total length of SINES	172082	157966	127119
% of sequence SINES	0.13	0.14	0.15
Total length of interspersed repeats:	172119	158003	127119
% of interspersed repeats	0.13	0.14	0.15
N. Simple repeats	62760	56241	39670
Length of simple repeats	2639830	2394101	1682185
% simple repeats	2.05	2.05	1.92
N. low complexity	8327	7718	5897
Length of low complexity	423337	385221	296991
% low complexity	0.33	0.33	0.34
